# Somatic mutation inference from single-cell transcriptomics: A survey in the esophagus

**DOI:** 10.64898/2026.07.07.737010

**Authors:** A. Méndez-Alejandre, D. González-Menéndez, S. Vidal-Notari, G. Skrupskelyte, M. Rodríguez-Rodríguez, H. Ajith, A. S. Torralba, M. P. Alcolea, G. Piedrafita

## Abstract

Human somatic tissues accumulate mutations during normal aging. Some of these affect cancer-associated driver genes and confer mutant progenitor cells a competitive advantage that leads to clonal expansions. The human esophageal epithelium exemplifies this phenomenon, becoming a dense mosaic of competing mutant clones by adulthood. However, the phenotypic consequence of those mutations and their possible role in carcinogenesis remains unknown. Novel bioinformatic tools for *de novo* mutant detection from single-cell transcriptomics (scRNA-seq) could potentially leverage on the wealth of publicly available data to help draw mutant cell phenotypes *in vivo*. In this study we test SComatic algorithm’s ability to identify somatic mutations in the normal, polyclonal esophageal epithelium. We analyze a public scRNA-seq dataset from a human cohort with multiple esophageal samples per donor, and an independent study in mice subjected to experimental mutagenesis where samples have been re-sequenced for validation. These unconventional experimental designs allow us to control unspecificity. We observe scRNA-seq variant calling output is heavily affected by undesired technical artifacts and germline variants, which we are able to reduce following a customized series of rational filters that enrich in somatic mutations. Final candidate mutations are then used to reconstitute clonal lineages and map them to differentiation trajectories in the UMAP embeddings. We find low read depth and sparse cellular sampling favor detection of passenger mutations and hinder driver mutant phenotypic inferences. Altogether, we showcase current limitations of scRNA-seq-derived mutation calling, while we offer methodological indications that should be considered for future studies aimed at investigating mutant clone behavior in normal polyclonal tissues from single-cell transcriptomics.
