## Supplemental Table 2 for "Somatic mutation inference from single-cell transcriptomics: A survey in the esophagus"

### Sheet: Sheet1
Source	Term name	p.adjust	Term size	Query size	Intersection size
KEGG	Pathways in cancer	5.2e-07	543	430	57
KEGG	Proteoglycans in cancer	5.2e-07	204	430	31
KEGG	Rap1 signaling pathway	4.2e-06	214	430	30
KEGG	Regulation of actin cytoskeleton	4.7e-06	230	430	31
KEGG	Human cytomegalovirus infection	6e-06	248	430	32
KEGG	MAPK signaling pathway	6e-06	301	430	36
KEGG	Focal adhesion	6.6e-06	202	430	28
KEGG	Growth hormone synthesis, secretion and action	1.2e-05	117	430	20
KEGG	Diabetic cardiomyopathy	2.1e-05	205	430	27
KEGG	Non-small cell lung cancer	2.1e-05	72	430	15
KEGG	Human papillomavirus infection	2.1e-05	353	430	38
KEGG	Yersinia infection	2.1e-05	135	430	21
KEGG	Bladder cancer	3.6e-05	41	430	11
KEGG	EGFR tyrosine kinase inhibitor resistance	5.3e-05	79	430	15
KEGG	Fc gamma R-mediated phagocytosis	9e-05	93	430	16
KEGG	Hepatitis B	9.2e-05	163	430	22
KEGG	Cellular senescence	9.2e-05	175	430	23
KEGG	ErbB signaling pathway	9.2e-05	84	430	15
KEGG	Ubiquitin mediated proteolysis	0.00018	146	430	20
KEGG	AGE-RAGE signaling pathway in diabetic complications	0.0002	101	430	16
REAC	MyD88:MAL(TIRAP) cascade initiated on plasma membrane	0.0054	77	456	14
REAC	MyD88 cascade initiated on plasma membrane	0.0054	77	456	14
REAC	MyD88-independent TLR4 cascade	0.0054	96	456	16
REAC	Toll Like Receptor TLR6:TLR2 Cascade	0.0054	77	456	14
REAC	Signaling by TGFB family members	0.0054	93	456	16
REAC	TRIF (TICAM1)-mediated TLR4 signaling	0.0054	96	456	16
REAC	Toll Like Receptor TLR1:TLR2 Cascade	0.0054	77	456	14
REAC	Toll Like Receptor 10 (TLR10) Cascade	0.0054	77	456	14
REAC	Toll Like Receptor 2 (TLR2) Cascade	0.0054	77	456	14
REAC	Toll Like Receptor 4 (TLR4) Cascade	0.0054	107	456	17
REAC	Toll Like Receptor 5 (TLR5) Cascade	0.0054	77	456	14
REAC	Toll Like Receptor 9 (TLR9) Cascade	0.0054	88	456	15
REAC	Toll Like Receptor 3 (TLR3) Cascade	0.0054	78	456	14
REAC	Toll-like Receptor Cascades	0.0063	133	456	19
REAC	Transcriptional activity of SMAD2/SMAD3:SMAD4 heterotrimer	0.0063	36	456	9
REAC	Cell junction organization	0.0063	71	456	13
REAC	TRAF6 mediated induction of NFkB and MAP kinases upon TLR7/8 or 9 activation	0.0071	82	456	14
REAC	MyD88 dependent cascade initiated on endosome	0.0077	83	456	14
REAC	Toll Like Receptor 7/8 (TLR7/8) Cascade	0.0079	84	456	14
REAC	RHO GTPase cycle	0.0079	378	456	38
WP	Wnt signaling pathway and pluripotency	0.00066	97	277	19
WP	G13 signaling pathway	0.0023	38	277	10
WP	Wnt signaling pathway	0.0023	108	277	18
WP	Insulin signaling	0.0023	158	277	23
WP	Wnt signaling	0.0023	60	277	13
WP	MicroRNAs in cardiomyocyte hypertrophy	0.0029	83	277	15
WP	EGFR1 signaling pathway	0.0029	175	277	24
WP	IL 6 signaling pathway	0.0049	99	277	16
WP	Regulation of actin cytoskeleton	0.0049	151	277	21
WP	miR 222 in exercise induced cardiac growth	0.013	4	277	3
WP	Mapk signaling pathway	0.02	159	277	20
WP	Electron transport chain	0.026	97	277	14
WP	p38 Mapk signaling pathway	0.038	33	277	7
WP	Delta Notch signaling pathway	0.041	82	277	12
WP	Focal adhesion	0.041	185	277	21
