## Supplemental Table 3 for "Somatic mutation inference from single-cell transcriptomics: A survey in the esophagus"

### Sheet: mouse_mutatedCancerGenes_annota
geneID	clone	cloneSize	library	consequence
Stat6	clone_431	2	SIGAF8	ENSMUST00000092074|protein_coding|MODIFIER|3_prime_UTR_variant
Fzd5	clone_804	3	SIGAH8	ENSMUST00000063982|protein_coding|MODIFIER|3_prime_UTR_variant
Usp9x	clone_420	3	SIGAF6	ENSMUST00000089302|protein_coding|LOW|synonymous_variant
Usp9x	clone_946	2	SIGAH8	ENSMUST00000089302|protein_coding|MODERATE|missense_variant
Usp9x	clone_947	2	SIGAH8	ENSMUST00000089302|protein_coding|MODERATE|missense_variant
Lamb3	clone_811	3	SIGAH8	ENSMUST00000194677|protein_coding|MODERATE|missense_variant
Gsk3b	clone_396	4	SIGAF6	ENSMUST00000114750|protein_coding|MODIFIER|intron_variant
Gna11	clone_227	2	SIGAD8	ENSMUST00000043604|protein_coding|MODIFIER|intron_variant
Eif2d	clone_674	3	SIGAH6	ENSMUST00000068805|protein_coding|MODIFIER|intron_variant
Eml4	clone_93	2	SIGAG6	ENSMUST00000096766|protein_coding|MODIFIER|intron_variant
Gnai2	clone_942	3	SIGAH8	ENSMUST00000055704|protein_coding|MODIFIER|5_prime_UTR_variant
Gng12	clone_648	2	SIGAG8	ENSMUST00000204511|protein_coding|MODIFIER|intron_variant
Fgf9	clone_534	4	SIGAG6	ENSMUST00000022545|protein_coding|MODIFIER|3_prime_UTR_variant
Ptk2	clone_242	2	SIGAD8	ENSMUST00000239146|protein_coding|MODIFIER|intron_variant
Ptk2	clone_317	3	SIGAE8	ENSMUST00000239146|protein_coding|MODIFIER|intron_variant
Atrx	clone_950	3	SIGAH8	ENSMUST00000113573|protein_coding|MODIFIER|intron_variant
Stat5b	clone_299	2	SIGAE8	ENSMUST00000107358|protein_coding|MODIFIER|intron_variant
Col4a6	clone_158	4	SIGAG8	ENSMUST00000101205|protein_coding|MODIFIER|intron_variant
Rac1	clone_205	3	SIGAH8	ENSMUST00000080537|protein_coding|MODIFIER|intron_variant
Egfr	clone_295	2	SIGAE8	ENSMUST00000020329|protein_coding|MODIFIER|intron_variant
Rassf1	clone_794	4	SIGAH6	ENSMUST00000122225|protein_coding|MODIFIER|intron_variant
Ctbp2	clone_361	2	SIGAE8
Rac1	clone_205	3	SIGAH8	ENSMUST00000100489|protein_coding|MODIFIER|intron_variant
Chuk	clone_252	2	SIGAD8	ENSMUST00000026217|protein_coding|MODIFIER|intron_variant
Jup	clone_517	2	SIGAG6	ENSMUST00000001592|protein_coding|MODIFIER|intron_variant
Kmt2c	clone_756	2	SIGAH6	ENSMUST00000045291|protein_coding|MODERATE|missense_variant
Spen	clone_345	3	SIGAE8	ENSMUST00000105786|protein_coding|MODIFIER|3_prime_UTR_variant
Sos2	clone_113	2	SIGAG8	ENSMUST00000183277|protein_coding|MODIFIER|5_prime_UTR_variant
Ncoa4	clone_842	3	SIGAH8	ENSMUST00000163336|protein_coding|MODIFIER|5_prime_UTR_variant
Traf2	clone_404	2	SIGAF6	ENSMUST00000114234|protein_coding|MODIFIER|downstream_gene_variant
Tgfbr2	clone_595	2	SIGAG6	ENSMUST00000061101|protein_coding|MODIFIER|intron_variant
Fbxw7	clone_478	2	SIGAF8	ENSMUST00000107675|protein_coding|MODIFIER|intron_variant
Nsd1	clone_23	2	SIGAE8	ENSMUST00000099490|protein_coding|LOW|synonymous_variant
Nsd1	clone_701	2	SIGAH6	ENSMUST00000099490|protein_coding|MODIFIER|3_prime_UTR_variant
Vegfa	clone_194	3	SIGAH8	ENSMUST00000142351|protein_coding|MODERATE|missense_variant
Arid5b	clone_508	2	SIGAG6	ENSMUST00000219238|protein_coding|MODIFIER|intron_variant
Itga3	clone_516	5	SIGAG6	ENSMUST00000120375|protein_coding|MODERATE|missense_variant
Pik3r3	clone_561	3	SIGAG6	ENSMUST00000030464|protein_coding|MODIFIER|intron_variant
Atp2a2	clone_898	2	SIGAH8	ENSMUST00000177974|protein_coding|MODIFIER|intron_variant
Zfp750	clone_824	2	SIGAH8	ENSMUST00000092298|protein_coding|MODERATE|missense_variant
Elob	clone_168	2	SIGAH6	ENSMUST00000069579|protein_coding|MODIFIER|downstream_gene_variant
Rassf5	clone_674	3	SIGAH6	ENSMUST00000027688|protein_coding|MODIFIER|downstream_gene_variant
Lamc2	clone_105	2	SIGAG8	ENSMUST00000027753|protein_coding|MODIFIER|intron_variant
Ccnd1	clone_582	2	SIGAG6	ENSMUST00000093962|protein_coding|MODIFIER|intron_variant
Fgfr2	clone_74	2	SIGAF6
Fgfr2	clone_147	3	SIGAG8
Fgfr2	clone_361	2	SIGAE8
Fgfr2	clone_654	2	SIGAG8	ENSMUST00000122054|protein_coding|LOW|synonymous_variant
Fgfr2	clone_655	2	SIGAG8
Fgfr2	clone_773	2	SIGAH6
Raf1	clone_911	3	SIGAH8	ENSMUST00000000451|protein_coding|MODIFIER|intron_variant
Fzd6	clone_3	2	SIGAD8	ENSMUST00000179165|protein_coding|MODIFIER|intron_variant
Mapk3	clone_101	2	SIGAG6	ENSMUST00000057669|protein_coding|MODIFIER|3_prime_UTR_variant
Arhgef12	clone_154	3	SIGAG8	ENSMUST00000165665|protein_coding|HIGH|splice_donor_variant
Arhgef12	clone_664	4	SIGAG8	ENSMUST00000165665|protein_coding|HIGH|splice_donor_variant
Mecom	clone_36	2	SIGAE8	ENSMUST00000173495|protein_coding|MODIFIER|3_prime_UTR_variant
Ttc27	clone_550	2	SIGAG6	ENSMUST00000024882|protein_coding|MODIFIER|intron_variant
Gna13	clone_609	4	SIGAG8	ENSMUST00000020930|protein_coding|MODIFIER|3_prime_UTR_variant
Cdh1	clone_590	2	SIGAG6	ENSMUST00000000312|protein_coding|MODIFIER|intron_variant
Cdh1	clone_930	5	SIGAH8	ENSMUST00000000312|protein_coding|MODIFIER|3_prime_UTR_variant
Fzd1	clone_891	2	SIGAH8	ENSMUST00000054294|protein_coding|MODIFIER|upstream_gene_variant
Calm2	clone_719	3	SIGAH6	ENSMUST00000040440|protein_coding|MODIFIER|intron_variant
Zfp644	clone_179	5	SIGAH6	ENSMUST00000112696|protein_coding|MODIFIER|intron_variant
Igf1r	clone_578	2	SIGAG6	ENSMUST00000005671|protein_coding|MODIFIER|intron_variant
Rps6kb1	clone_689	2	SIGAH6	ENSMUST00000154617|protein_coding|MODIFIER|3_prime_UTR_variant
Stat3	clone_165	2	SIGAH6	ENSMUST00000127638|protein_coding|MODIFIER|intron_variant
Pik3r2	clone_276	2	SIGAD8	ENSMUST00000034296|protein_coding|MODERATE|missense_variant
Prkcg	clone_651	2	SIGAG8
Tfg	clone_57	2	SIGAF6	ENSMUST00000065515|protein_coding|LOW|splice_region_variant&synonymous_variant
Wnk1	clone_183	5	SIGAH6	ENSMUST00000088644|protein_coding|MODIFIER|intron_variant
Wnk1	clone_912	2	SIGAH8	ENSMUST00000088644|protein_coding|MODIFIER|intron_variant
Dapk3	clone_813	2	SIGAH8	ENSMUST00000178422|protein_coding|MODIFIER|5_prime_UTR_variant
Taf2	clone_537	2	SIGAG6	ENSMUST00000041733|protein_coding|MODIFIER|intron_variant
Ncoa1	clone_693	3	SIGAH6	ENSMUST00000220434|protein_coding|MODIFIER|intron_variant
Nup214	clone_253	2	SIGAD8	ENSMUST00000065398|protein_coding|MODIFIER|intron_variant
Zbtb17	clone_345	3	SIGAE8	ENSMUST00000006377|protein_coding|MODIFIER|downstream_gene_variant
Itgav	clone_876	2	SIGAH8	ENSMUST00000028499|protein_coding|MODIFIER|intron_variant
Crebbp	clone_318	2	SIGAE8	ENSMUST00000023165|protein_coding|MODIFIER|intron_variant
Gnas	clone_262	4	SIGAD8	ENSMUST00000185956|protein_coding|MODIFIER|intron_variant
Prkca	clone_380	3	SIGAF6	ENSMUST00000059595|protein_coding|MODIFIER|intron_variant
Rps6ka5	clone_525	2	SIGAG6	ENSMUST00000043599|protein_coding|MODIFIER|intron_variant
Apc	clone_61	3	SIGAF6	ENSMUST00000079362|protein_coding|MODIFIER|intron_variant
Hsp90b1	clone_430	2	SIGAF8	ENSMUST00000020238|protein_coding|MODIFIER|intron_variant
Dst	clone_103	2	SIGAG8	ENSMUST00000183034|protein_coding|HIGH|stop_gained
Dst	clone_501	2	SIGAG6	ENSMUST00000183034|protein_coding|MODIFIER|intron_variant
Mmp2	clone_779	2	SIGAH6	ENSMUST00000034187|protein_coding|MODIFIER|downstream_gene_variant
Nfkb1	clone_340	2	SIGAE8	ENSMUST00000029812|protein_coding|MODIFIER|intron_variant
