## Supplemental Table 5 for "Somatic mutation inference from single-cell transcriptomics: A survey in the esophagus"

### Sheet: Hoja1
Pathway Enrichment (gProfiler outcome) for germline mutations:
Source	Term name	p.adjust	Term size	Query size	Intersection size
NA	NA	NA	NA	NA	NA
Pathway Enrichment (gProfiler outcome) for somatic + unknown mutations:
Source	Term name	p.adjust	Term size	Query size	Intersection size
KEGG	Adherens junction	0.0101056	93	563	18
KEGG	Proteasome	0.0124618	46	563	11
KEGG	Alzheimer disease	0.0124618	382	563	45
KEGG	Parkinson disease	0.0124618	265	563	34
KEGG	Amyotrophic lateral sclerosis	0.0167003	363	563	42
KEGG	Endocytosis	0.0169973	248	563	31
KEGG	Endocrine resistance	0.0169973	95	563	16
KEGG	Bacterial invasion of epithelial cells	0.0169973	77	563	14
KEGG	Prion disease	0.0169973	271	563	33
KEGG	Pathways of neurodegeneration - multiple diseases	0.0362665	474	563	49
KEGG	Thermogenesis	0.0418678	232	563	28
REAC	Metabolism of RNA	0.0022636	710	763	80
REAC	Metabolism	0.0022636	2100	763	192
REAC	Infectious disease	0.0022636	1062	763	113
REAC	Diseases of signal transduction by growth factor receptors and second messengers	0.0022636	444	763	57
REAC	Disease	0.0022636	1843	763	174
REAC	Cellular responses to stress	0.0022636	796	763	87
REAC	Cellular responses to stimuli	0.0022636	810	763	88
REAC	Cellular response to chemical stress	0.0022636	210	763	33
REAC	UCH proteinases	0.00264921	102	763	20
REAC	Aerobic respiration and respiratory electron transport	0.00264921	209	763	32
REAC	Metabolism of proteins	0.00264921	2064	763	188
REAC	Antigen processing: Ubiquitination & Proteasome degradation	0.00502415	308	763	41
REAC	SCF(Skp2)-mediated degradation of p27/p21	0.00541528	60	763	14
REAC	Transcriptional regulation by RUNX3	0.00754696	95	763	18
REAC	Class I MHC mediated antigen processing & presentation	0.00754696	380	763	47
REAC	Respiratory electron transport	0.00754696	112	763	20
REAC	Viral Infection Pathways	0.00973769	873	763	89
REAC	Degradation of DVL	0.00973769	57	763	13
REAC	Cyclin E associated events during G1/S transition	0.0109329	82	763	16
REAC	Cyclin A:Cdk2-associated events at S phase entry	0.013953	84	763	16
WP	Mitochondrial complex IV assembly	0.00163019	34	636	12
WP	mRNA processing	0.0108061	126	636	23
WP	Sphingolipid pathway	0.0322218	30	636	9
WP	Retinoblastoma gene in cancer	0.0322218	89	636	17
WP	Electron transport chain OXPHOS system in mitochondria	0.0411153	104	636	18
WP	Sphingolipid metabolism integrated pathway	0.0411153	26	636	8
WP	Sphingolipid metabolism overview	0.0411153	27	636	8
WP	Metabolism of sphingolipids in ER and Golgi apparatus	0.0411153	21	636	7
WP	VEGFA VEGFR2 signaling	0.0416144	430	636	50
