## Supplemental Table 6 for "Somatic mutation inference from single-cell transcriptomics: A survey in the esophagus"

### Sheet: summary_table_wide
bundle_uuid_sc_fastq	file_name_sc_fastq	bundle_uuid_sc_bam	file_name_sc_bam	bundle_uuid_bulkRNA_fastq	file_name_bulkRNA_fastq	bundle_uuid_wgs_fastq	file_name_wgs_fastq	wgs_organ	organ	donor	timepoint	DBD/DCD	Tissues collected	Sex	Age	Height (cm)	Weight (kg)	Alcohol units / day	Smoking history	Drug history	Infection?	NRP?
bc87d642-eaee-4187-bd79-28ba995abb24	HCATisStabAug177184858	86e29cf2-4912-5c7c-8626-f798ef19ca91	0c62f949-a85d-4464-83df-017ef1253da3.bam						Esophagus	296C	T0	DCD	Esophagus	Female	30-35	165-170	55-60	3-6	Current; 20/day	Unknown	Yes	No
c60c3c72-d92c-4e65-971d-3d7fe1aae23b	HCATisStabAug177184862	8c8fb294-3673-5c15-8c2a-c350faf60648	caf0f2e7-7da8-4b15-85ea-cf74d484fdc7.bam						Esophagus	296C	24h	DCD	Esophagus	Female	30-35	165-170	55-60	3-6	Current; 20/day	Unknown	Yes	No
2d34264b-62a6-4f01-afa2-e80c3c15ec55	HCATisStabAug177184863	4e29fcea-232e-5af6-b2e2-c75b5340ef52	c2bdbea1-4dc4-4f54-aa86-2e5540735fdc.bam						Esophagus	296C	72h	DCD	Esophagus	Female	30-35	165-170	55-60	3-6	Current; 20/day	Unknown	Yes	No
8d739763-17c3-485d-a071-18934846d24e	HCATisStabAug177376562	f1f7a22f-8e5f-5649-bd94-4caee0f2faf2	b03744df-c100-4592-b78f-1a2cdc84a789.bam	3615cfd2-9b38-463f-8797-949df4af5e9b	HCATisStab7902712	7add90f9-a146-46bb-a074-9a6094487c15	HCATisStab7850048	spleen	Esophagus	325C	T0	DCD	Spleen, Esophagus	Female	40-45	165-170	100-105	0	Past; 20/day	No	Yes	No
69d87bc6-5597-4600-b9d2-4c84d08059c5	HCATisStabAug177376564	47abc2e9-73bb-5a95-af64-a9558ee0b98c	11432590-47bf-4cf3-85ca-e6cc837835f8.bam	ecc1aec7-8194-4644-8d72-7a6c4695aa87	HCATisStab7902713	7add90f9-a146-46bb-a074-9a6094487c15	HCATisStab7850048	spleen	Esophagus	325C	12h	DCD	Spleen, Esophagus	Female	40-45	165-170	100-105	0	Past; 20/day	No	Yes	No
e77c73d4-40f2-4867-9262-91ed35d4b1e7	HCATisStabAug177376566	c5c97818-d4c6-50df-a238-cf26619c8195	697f2f2e-dfb8-4ea5-9f74-c36e214fc0a5.bam	648b9315-3192-404d-8645-199b9cd27267	HCATisStab7902714	7add90f9-a146-46bb-a074-9a6094487c15	HCATisStab7850048	spleen	Esophagus	325C	24h	DCD	Spleen, Esophagus	Female	40-45	165-170	100-105	0	Past; 20/day	No	Yes	No
016c6d58-231d-4ed3-81a2-4ef988dcd048	HCATisStabAug177376568	9567d0e6-89f8-51e1-89e0-827fb22b6cb7	217986ab-7c59-485a-bb6f-1b51f7e24218.bam	36d16dc4-8080-4a9c-9b5a-1210fe3063be	HCATisStab7902715	7add90f9-a146-46bb-a074-9a6094487c15	HCATisStab7850048	spleen	Esophagus	325C	72h	DCD	Spleen, Esophagus	Female	40-45	165-170	100-105	0	Past; 20/day	No	Yes	No
e8e5af8d-3896-4c55-af9c-23b53b6698b5	HCATisStab7413619	ca29260f-538c-5b04-adcf-c08e74edb595	2cd404ad-8c40-4f33-8d2c-dd30a7bd477e.bam	4c08da34-ad3f-43f8-9dd8-c5737c953fab	HCATisStab7902716	efd1a35c-74f5-4891-b266-4710705340b4	HCATisStab7850057	esophagus	Esophagus	328C	T0	DCD	Esophagus	Female	50-55	165-170	105-110	1	Current; 20/day	No	Unknown	Yes
e2927198-060e-4114-834e-ed0da685d74f	HCATisStab7413620	97aede6d-acfa-5b28-9214-56875d44107f	82e1dcd5-5a3f-4359-bd61-221851908bd5.bam	a5784c0b-14e1-4af6-9ca8-67ad38497fb0	HCATisStab7902717	efd1a35c-74f5-4891-b266-4710705340b4	HCATisStab7850057	esophagus	Esophagus	328C	12h	DCD	Esophagus	Female	50-55	165-170	105-110	1	Current; 20/day	No	Unknown	Yes
7c577acb-f012-424e-bd90-848837e6700c	HCATisStab7413621	c3ffc328-3a5c-5e98-b350-81347fea8bf9	29202012-ffa8-4a99-a106-1a8a946d7082.bam	8c9296ac-6e05-4987-997d-d312327113e6	HCATisStab7902718	efd1a35c-74f5-4891-b266-4710705340b4	HCATisStab7850057	esophagus	Esophagus	328C	24h	DCD	Esophagus	Female	50-55	165-170	105-110	1	Current; 20/day	No	Unknown	Yes
db4d1940-2538-414d-bbdb-862cd37a9ff3	HCATisStab7413622	b15367da-8803-5101-9bd9-ae96e808849d	98dd9276-ca53-46a1-930b-1fefcde0d3e8.bam	2e9e3b83-4896-4876-a157-b9d06c6dd496	HCATisStab7902719	efd1a35c-74f5-4891-b266-4710705340b4	HCATisStab7850057	esophagus	Esophagus	328C	72h	DCD	Esophagus	Female	50-55	165-170	105-110	1	Current; 20/day	No	Unknown	Yes
018f7a89-f540-4845-9d2f-f7bde863a008	HCATisStab7587201	684cead2-9c72-5921-af41-14e02faaacfd	14d7d350-da97-49b2-a63c-685b696a97b3.bam	af70979e-657d-4158-94c0-5ed9e63dd9a9	HCATisStab7902720	9db5ee38-b350-4269-abbe-42f43d72943f	HCATisStab7850050	spleen	Esophagus	356C	T0	DCD	Spleen, Esophagus, Lung	Female	40-45	160-165	105-110	0	Non	No	Yes	Yes
748489fc-23da-42ae-8427-33febec84256	HCATisStab7587204	d86f744f-1aa4-5f10-8eee-2d04fac6bcc8	84a1c7c4-7ba1-4396-9e07-1fb3ddfb9026.bam	3946b25a-4c71-4418-9588-6e434d10ede0	HCATisStab7902721	9db5ee38-b350-4269-abbe-42f43d72943f	HCATisStab7850050	spleen	Esophagus	356C	12h	DCD	Spleen, Esophagus, Lung	Female	40-45	160-165	105-110	0	Non	No	Yes	Yes
0797ef3a-fb2a-47e8-9c39-2822c3f80328	HCATisStab7587207	b10a0acd-a3b6-5dd0-b28b-c44a474bac8b	07719ffa-9064-49e3-8056-2cacf919679d.bam	c139916f-0e93-4a2b-9162-c148719934cc	HCATisStab7902722	9db5ee38-b350-4269-abbe-42f43d72943f	HCATisStab7850050	spleen	Esophagus	356C	24h	DCD	Spleen, Esophagus, Lung	Female	40-45	160-165	105-110	0	Non	No	Yes	Yes
db29a56e-e107-4f18-9f07-b376d0925cfa	HCATisStab7587210	1c2ee323-6e6a-5d74-8cd1-fb4c056762c6	d636661a-87f7-485f-8f59-8dc73d10c736.bam			9db5ee38-b350-4269-abbe-42f43d72943f	HCATisStab7850050	spleen	Esophagus	356C	72h	DCD	Spleen, Esophagus, Lung	Female	40-45	160-165	105-110	0	Non	No	Yes	Yes
0cfb3117-57c3-4088-ab78-37b36ba49bd5	HCATisStab7619064	75ee7e58-a651-5b30-bf6c-3bfb77b357f1	e3963608-32f0-4fb8-be70-f84da854c09c.bam	f018d652-7424-4e91-943b-c5b7d8fdc65e	HCATisStab7902724	ba5088da-b1f0-445a-99eb-db521f1487f3	HCATisStab7850058	esophagus	Esophagus	362C	T0	DCD	Esophagus	Male	60-65	170-175	80-85	1	Non	No	No	Yes
8f346147-9070-4d69-a8a1-d6b9303f562f	HCATisStab7619065	17fcdd48-d623-509a-86e8-177d19d7f58e	7716e2f0-2a1c-4f42-94e7-d730143cde1f.bam	c30985e6-fd79-4779-8825-bd260de6e2a0	HCATisStab7902725	ba5088da-b1f0-445a-99eb-db521f1487f3	HCATisStab7850058	esophagus	Esophagus	362C	12h	DCD	Esophagus	Male	60-65	170-175	80-85	1	Non	No	No	Yes
b04195b5-1c68-4543-b0b9-a002974ae4db	HCATisStab7619066	0dfc8625-d8a3-548e-911b-ea6deeb28606	074bb786-4006-440d-918e-ee6d583c4911.bam	4dd64255-5581-4663-9b0a-d8537f5e2cba	HCATisStab7902726	ba5088da-b1f0-445a-99eb-db521f1487f3	HCATisStab7850058	esophagus	Esophagus	362C	24h	DCD	Esophagus	Male	60-65	170-175	80-85	1	Non	No	No	Yes
78020a94-eac2-4804-bed9-47efc30704cc	HCATisStab7619067	83969907-fa9f-5a9c-ad6d-06c2ae5639f0	7c8a244a-03eb-4819-8d4a-2be46541d282.bam	2c6c7eae-d472-435d-a3c9-259e2c99e19d	HCATisStab7902727	ba5088da-b1f0-445a-99eb-db521f1487f3	HCATisStab7850058	esophagus	Esophagus	362C	72h	DCD	Esophagus	Male	60-65	170-175	80-85	1	Non	No	No	Yes
f851db80-25bc-466d-af52-dfeb97b4ad32	HCATisStab7646028	46010ce9-4c1a-52d8-b74d-ab4912fd38dd	5d1b042f-d9a9-472c-bf1b-ad8089e9c0e2.bam	d3b833e5-0a7b-4330-80f7-307aa37c2f6f	HCATisStab7902728	313217fd-f0df-49ce-a3f1-44b8b17ab75e	HCATisStab7850052	lung	Esophagus	367C	T0	DCD	Esophagus, Lung	Male	65-70	185-190	85-90	1	Past; 10/day	No	Yes	Yes
218a4005-f828-4181-bb78-fd600292bfba	HCATisStab7646029	46e2b0d9-d72b-5afc-950d-6f0384317321	53106c38-fde6-4dbc-8798-41daae27181b.bam	07986873-92ea-41b4-9ee9-41768b8060bc	HCATisStab7902729	313217fd-f0df-49ce-a3f1-44b8b17ab75e	HCATisStab7850052	lung	Esophagus	367C	12h	DCD	Esophagus, Lung	Male	65-70	185-190	85-90	1	Past; 10/day	No	Yes	Yes
96257dd7-b0db-4e91-bce1-9b37ecac95b4	HCATisStab7646030	df1aa937-1226-5f05-8ded-66785d791950	213f23d5-1eca-400e-8402-3b240ec21fbd.bam	64c857ab-3fef-45ec-955f-98a7b2b03f65	HCATisStab7902730	313217fd-f0df-49ce-a3f1-44b8b17ab75e	HCATisStab7850052	lung	Esophagus	367C	24h	DCD	Esophagus, Lung	Male	65-70	185-190	85-90	1	Past; 10/day	No	Yes	Yes
646e1d89-a8ed-4e6c-abc2-4e7cedf96971	HCATisStab7646031	30876792-6e5c-566a-bd3a-ff5e2d362240	0c44d6e1-40ce-464a-99a2-e6ba69673fef.bam	80e92390-4b6a-4acf-ab8d-5dd07c7bb0b6	HCATisStab7902731	313217fd-f0df-49ce-a3f1-44b8b17ab75e	HCATisStab7850052	lung	Esophagus	367C	72h	DCD	Esophagus, Lung	Male	65-70	185-190	85-90	1	Past; 10/day	No	Yes	Yes
